# Bacterial metabolites induce cell wall remodeling, antifungal resistance, and immune recognition of commensal fungi

**DOI:** 10.1101/2025.07.26.666966

**Authors:** Faith Anderson Davis, Kalpana Singh, Joseph M. Krampen, Jaidyn A Bryant, Kyla S. Ost, Shannon E. Righi, Marcy J. Balunas, Tuo Wang, Teresa R. O’Meara

## Abstract

The fungus *Candida albicans* commensally colonizes mucosal surfaces in healthy individuals but can cause both superficial mucosal and life-threatening disseminated infections. The balance between commensalism and pathogenicity is complex and depends on factors including host and fungal genetic background, the host environment, and fungal interactions with local microbes. The major interaction interface of *C. albicans* with the host is its multilayered cell wall, which is dynamic and highly responsive to the surrounding environment. Therefore, factors that influence the fungal cell wall will directly impact *C. albicans*-host interactions. Our work demonstrates that multiple physiologically-relevant gastrointestinal bacteria influence fungal cell wall composition during co-culture with *C. albicans,* including as complex communities derived from the gut. Using *Escherichia coli* as a model, we show that bacterial-induced fungal cell wall remodeling occurs rapidly and is mediated by secreted bacterial metabolite(s). Fungal mutant analysis revealed that the high osmolarity glycerol (HOG) pathway, which is critical for responding to environmental stresses, has an important role in regulating this cell wall remodeling phenotype through the Sln1 histidine kinase. Importantly, bacterial-mediated fungal cell wall remodeling increases *C. albicans* resistance to the echinocandins, increases recognition by both dectin-1 and dectin-2, and decreases recognition by human IgA. Overall, this work comprehensively characterizes an interaction between *C. albicans* and common gastrointestinal bacteria that has important implications for fungal biology and host interactions.
