## Supplementary material for "Bacterial metabolites induce cell wall remodeling, antifungal resistance, and immune recognition of commensal fungi": tableS1

### Sheet: Fungal and Bacterial Strains
strain	Organism	alias	source
CaTO1	C. albicans	SC5314
CaTO167	C. albicans	813-61	Anderson 2023
CaTO168	C. albicans	946-12	Anderson 2023
CaTO392	C. albicans	P37039	Hirakawa 2015
CaTO93	C. albicans	811-36	Anderson 2023
CaTO387	C. albicans	P75063	Hirakawa 2015
CaTO165	C. albicans	824-51	Anderson 2023
CaTO174	C. albicans	847-7	Anderson 2023
CaTO378	C. albicans	P34048	Hirakawa 2015
CaTO386	C. albicans	P57055	Hirakawa 2015
CaTO390	C. albicans	P78042	Hirakawa 2015
CaTO146	C. albicans	SN152	Noble and Johnson 2005
CaTO640	C. albicans	rlm1∆/∆	Homann 2009
CaTO641	C. albicans	rlm1∆/∆	Homann 2009
CaTO642	C. albicans	sko1∆/∆	Homann 2009
CaTO643	C. albicans	sko1∆/∆	Homann 2009
CaTO620	C. albicans	bcr1∆/∆	Homann 2009
CaTO621	C. albicans	bcr1∆/∆	Homann 2009
CaTO622	C. albicans	cup9∆/∆	Homann 2009
CaTO623	C. albicans	cup9∆/∆	Homann 2009
CaTO626	C. albicans	tec1∆/∆	Homann 2009
CaTO627	C. albicans	tec1∆/∆	Homann 2009
CaTO634	C. albicans	crz1∆/∆	Homann 2009
CaTO635	C. albicans	crz1∆/∆	Homann 2009
CaTO636	C. albicans	mig1∆/∆	Homann 2009
CaTO637	C. albicans	mig1∆/∆	Homann 2009
CaTO119	C. albicans	SN250	Noble 2010
CaTO657	C. albicans	hog1∆/∆	Noble 2010
CaTO658	C. albicans	hog1∆/∆	Noble 2010
CaTO661	C. albicans	pbs2∆/∆	Noble 2010
CaTO662	C. albicans	pbs2∆/∆	Noble 2010
CaTO659	C. albicans	mkc1∆/∆	Noble 2010
CaTO660	C. albicans	mkc1∆/∆	Noble 2010
CaTO685	C. albicans	cek1∆/∆	Noble 2010
CaTO686	C. albicans	cek1∆/∆	Noble 2010
CaTO741	C. albicans	chk1∆/∆	Noble 2010
CaTO742	C. albicans	chk1∆/∆	Noble 2010
CaTO743	C. albicans	nik1∆/∆	Noble 2010
CaTO744	C. albicans	nik1∆/∆	Noble 2010
CaTO687	C. albicans	sho1∆/∆	Noble 2010
CaTO688	C. albicans	sho1∆/∆	Noble 2010
CaTO980	C. albicans	sln1∆/∆	This study
CaTO204	C. auris	AR0386	provided by Righi lab
CaTO205	C. dubliniensis	Wü284	provided by Righi lab
CaTO206	C. glabrata	vaginal isolate	provided by Righi lab
CaTO208	C. parapsilosis	ATCC 90018	provided by Righi lab
CaTO209	C. tropcalis	ATCC 44508	provided by Righi lab
pTO217	Escherichia coli	MC1061	provided by Sandkvist Lab
pTO353	Escherichia coli	MG1655	provided by Mobley Lab
pTO354	Escherichia coli	CFT073	provided by Mobley lab
pTO355	Escherichia coli	UTI89	provided by Mobley lab
pTO218	Pseudomonas aeruginosa	PAK	provided by Sandkvist ab
pTO132	Bacteroides thetaiotaomicron	VPI 5482	provided by Martens lab
pTO237	Bacteroides fragilis	NCTC 9343	provided by Martens lab
pTO238	Bacteroides ovatus	ATCC 8483	provided by Martens lab
pTO317	Enterococcus faecalis		provided by Huffnagle lab
pTO138	Lactobacillus johnsonii	MR-1	provided by Huffnagle lab
