## Supplementary material for "Bacterial metabolites induce cell wall remodeling, antifungal resistance, and immune recognition of commensal fungi": tableS4

### Sheet: Sheet1
Name	Sequence	Use
oTO2610	AATGAGACTGAGGACTTCGAAAATTCTGCGACTTGTATggaaacagctatgaccatg	amplification of SLN1::NAT cassette
oTO2611	GTCTCCTTATTTTTAATCTATATTATTATTTCTCTCCTATATTgtaaaacgacggccag
oTO40	CGCTATATCCTTCTTGGTCG	amplification of Cas9
oTO41	gtcccaaaaccttctcaagc
oTO2612	GTTAATGACGAAGACCCTAGgttttagagctagaaatagcaag	amplification of sgRNA
oTO2613	CTAGGGTCTTCGTCATTAACcaaattaaaaatagtttacgcaagtc
oTO8	gaataccacttgtttaccgg
oTO7	CCGCaagtgattagacttag
oTO9	GGTGGCGGCAAAACTAATTC
oTO6	gactgtcaaggagggtattc	amplification of sgRNA & test for SLN1::NAT integration
oTO3	AAAGTCAAAGTTCCAAGGGG	check for SLN1::NAT integration
oTO2615	GGTGTATGTGTGATATTACC
oTO2614	CCCGTAGTCTCTCTGTTTAG	check for SLN1::NAT integration & loss of wild-type SLN1
oTO2730	GAACTATTCGATAGCACCGG	check for loss of wild-type SLN1
